# A distinctive evolution of alveolar T cell responses is associated with clinical outcomes in unvaccinated patients with SARS-CoV-2 pneumonia

**DOI:** 10.1101/2023.12.13.571479

**Authors:** Nikolay S. Markov, Ziyou Ren, Karolina J. Senkow, Rogan A. Grant, Catherine A. Gao, Elizabeth S. Malsin, Lango Sichizya, Hermon Kihshen, Kathryn A. Helmin, Milica Jovisic, Jason M. Arnold, Xóchitl G. Pérez-Leonor, Hiam Abdala-Valencia, Suchitra Swaminathan, Julu Nwaezeapu, Mengjia Kang, Luke Rasmussen, Egon A. Ozer, Ramon Lorenzo-Redondo, Judd F. Hultquist, Lacy M. Simons, Estefany Rios-Guzman, Alexander V. Misharin, Richard G. Wunderink, G.R. Scott Budinger, Benjamin D. Singer, Luisa Morales-Nebreda, The NU SCRIPT Study Investigators

## Abstract

Pathogen clearance and resolution of inflammation in patients with pneumonia require an effective local T cell response. Nevertheless, local T cell activation may drive lung injury, particularly during prolonged episodes of respiratory failure characteristic of severe SARS-CoV-2 pneumonia. While T cell responses in the peripheral blood are well described, the evolution of T cell phenotypes and molecular signatures in the distal lung of patients with severe pneumonia caused by SARS-CoV-2 or other pathogens is understudied. Accordingly, we serially obtained 432 bronchoalveolar lavage fluid samples from 273 patients with severe pneumonia and respiratory failure, including 74 unvaccinated patients with COVID-19, and performed flow cytometry, transcriptional, and T cell receptor profiling on sorted CD8^+^ and CD4^+^ T cell subsets. In patients with COVID-19 but not pneumonia secondary to other pathogens, we found that early and persistent enrichment in CD8^+^ and CD4^+^ T cell subsets correlated with survival to hospital discharge. Activation of interferon signaling pathways early after intubation for COVID-19 was associated with favorable outcomes, while activation of NF-κB-driven programs late in disease was associated with poor outcomes. Patients with SARS-CoV-2 pneumonia whose alveolar T cells preferentially targeted the Spike and Nucleocapsid proteins tended to experience more favorable outcomes than patients whose T cells predominantly targeted the ORF1ab polyprotein complex. These results suggest that in patients with severe SARS-CoV-2 pneumonia, alveolar T cell interferon responses targeting structural SARS-CoV-2 proteins characterize patients who recover, yet these responses progress to NF-κB activation against non-structural proteins in patients who go on to experience poor clinical outcomes.
