## Supplementary material for "A distinctive evolution of alveolar T cell responses is associated with clinical outcomes in unvaccinated patients with SARS-CoV-2 pneumonia": Supplemental_file_5.csv

TopGO_cd8tcells_cluster1
	GO.ID	Term	Annotated	Significant	Expected	classicFisher	padj	fold_enrichment	term_coverage
1	GO:0002376	immune system process	1821	146	75.63	6.20E-17	8.91E-13	1.930450879	0.080175728
2	GO:0006952	defense response	1038	99	43.11	6.80E-16	4.89E-12	2.296450939	0.095375723
3	GO:0044419	biological process involved in interspec...	1052	97	43.69	1.30E-14	5.75E-11	2.220187686	0.092205323
4	GO:0006955	immune response	1191	105	49.47	1.60E-14	5.75E-11	2.122498484	0.088161209
5	GO:0006954	inflammatory response	489	60	20.31	2.00E-14	5.75E-11	2.954209749	0.122699387
6	GO:0043207	response to external biotic stimulus	911	87	37.84	5.60E-14	1.15E-10	2.299154334	0.095499451
7	GO:0051707	response to other organism	911	87	37.84	5.60E-14	1.15E-10	2.299154334	0.095499451
8	GO:0009607	response to biotic stimulus	937	88	38.92	1.00E-13	1.80E-10	2.261048304	0.093916756
9	GO:0009605	response to external stimulus	1644	126	68.28	6.70E-13	1.07E-09	1.845342707	0.076642336
10	GO:0009617	response to bacterium	372	46	15.45	2.20E-11	3.16E-08	2.977346278	0.123655914
11	GO:0006950	response to stress	2628	169	109.15	8.00E-11	1.05E-07	1.548327989	0.064307458
12	GO:0098542	defense response to other organism	693	66	28.78	1.20E-10	1.44E-07	2.293259208	0.095238095
13	GO:0000280	nuclear division	362	42	15.04	1.30E-09	1.44E-06	2.792553191	0.116022099
14	GO:1903047	mitotic cell cycle process	659	61	27.37	2.00E-09	2.05E-06	2.228717574	0.092564492
15	GO:0007165	signal transduction	3379	198	140.34	3.00E-09	2.87E-06	1.410859342	0.058597218
16	GO:0050896	response to stimulus	5097	271	211.69	4.80E-09	4.31E-06	1.280173839	0.053168531
17	GO:0002237	response to molecule of bacterial origin	231	31	9.59	6.70E-09	5.66E-06	3.232533889	0.134199134
18	GO:0032496	response to lipopolysaccharide	220	30	9.14	8.10E-09	6.34E-06	3.282275711	0.136363636
19	GO:0048285	organelle fission	401	43	16.65	8.90E-09	6.34E-06	2.582582583	0.10723192
20	GO:0023052	signaling	3623	207	150.47	9.20E-09	6.34E-06	1.375689506	0.057134971
21	GO:0007154	cell communication	3669	209	152.39	9.40E-09	6.34E-06	1.371481068	0.05696375
22	GO:0045087	innate immune response	556	53	23.09	9.70E-09	6.34E-06	2.295365959	0.095323741
23	GO:0140014	mitotic nuclear division	279	34	11.59	1.50E-08	9.37E-06	2.933563417	0.121863799
24	GO:0022402	cell cycle process	966	76	40.12	2.60E-08	1.56E-05	1.894317049	0.078674948
25	GO:0050900	leukocyte migration	260	32	10.8	3.20E-08	1.84E-05	2.962962963	0.123076923
26	GO:0008283	cell population proliferation	1211	89	50.3	3.50E-08	1.93E-05	1.769383698	0.073492981
27	GO:0000278	mitotic cell cycle	780	65	32.4	3.70E-08	1.97E-05	2.00617284	0.083333333
28	GO:0042127	regulation of cell population proliferat...	1010	77	41.95	8.00E-08	4.11E-05	1.835518474	0.076237624
29	GO:0007010	cytoskeleton organization	993	76	41.24	8.40E-08	4.16E-05	1.842870999	0.07653575
30	GO:0006928	movement of cell or subcellular componen...	1235	89	51.29	8.70E-08	4.17E-05	1.735231039	0.072064777
31	GO:0010466	negative regulation of peptidase activit...	111	19	4.61	1.30E-07	6.03E-05	4.121475054	0.171171171
32	GO:0030593	neutrophil chemotaxis	62	14	2.58	1.70E-07	7.64E-05	5.426356589	0.225806452
33	GO:0051716	cellular response to stimulus	4398	235	182.66	1.90E-07	8.27E-05	1.286543305	0.053433379
34	GO:0030595	leukocyte chemotaxis	149	22	6.19	2.00E-07	8.45E-05	3.554119548	0.147651007
35	GO:0051726	regulation of cell cycle	892	69	37.05	2.50E-07	9.98E-05	1.862348178	0.07735426
36	GO:0006953	acute-phase response	18	8	0.75	2.50E-07	9.98E-05	10.66666667	0.444444444
37	GO:0001775	cell activation	789	63	32.77	2.90E-07	0.000112645	1.922490082	0.079847909
38	GO:0035556	intracellular signal transduction	1845	118	76.63	3.30E-07	0.000124809	1.539866893	0.06395664
39	GO:0071621	granulocyte chemotaxis	75	15	3.11	3.40E-07	0.000125294	4.823151125	0.2
40	GO:0051128	regulation of cellular component organiz...	1646	108	68.36	3.50E-07	0.000125755	1.57987127	0.065613609
41	GO:0045321	leukocyte activation	710	58	29.49	4.40E-07	0.000154236	1.966768396	0.081690141
42	GO:0048870	cell motility	986	73	40.95	5.80E-07	0.000193855	1.782661783	0.074036511
43	GO:0051674	localization of cell	986	73	40.95	5.80E-07	0.000193855	1.782661783	0.074036511
44	GO:0002682	regulation of immune system process	1043	76	43.32	6.10E-07	0.000199248	1.754385965	0.072866731
45	GO:0007155	cell adhesion	860	66	35.72	6.30E-07	0.000201208	1.847704367	0.076744186
46	GO:0022610	biological adhesion	862	66	35.8	6.80E-07	0.000212456	1.843575419	0.076566125
47	GO:1990266	neutrophil migration	79	15	3.28	7.00E-07	0.000214051	4.573170732	0.189873418
48	GO:0040011	locomotion	1068	77	44.36	7.80E-07	0.000233545	1.735798016	0.072097378
49	GO:0019730	antimicrobial humoral response	27	9	1.12	8.10E-07	0.000237578	8.035714286	0.333333333
50	GO:0097529	myeloid leukocyte migration	149	21	6.19	8.50E-07	0.000242351	3.392568659	0.140939597
51	GO:0033993	response to lipid	553	48	22.97	8.60E-07	0.000242351	2.089682194	0.086799277
52	GO:0000070	mitotic sister chromatid segregation	188	24	7.81	8.90E-07	0.000244053	3.072983355	0.127659574
53	GO:0008284	positive regulation of cell population p...	554	48	23.01	9.00E-07	0.000244053	2.086049544	0.086642599
54	GO:0010564	regulation of cell cycle process	588	50	24.42	9.20E-07	0.000244856	2.047502048	0.085034014
55	GO:0051336	regulation of hydrolase activity	675	55	28.03	9.70E-07	0.00025347	1.962183375	0.081481481
56	GO:0000819	sister chromatid segregation	206	25	8.56	1.40E-06	0.000352996	2.920560748	0.121359223
57	GO:0097530	granulocyte migration	94	16	3.9	1.40E-06	0.000352996	4.102564103	0.170212766
58	GO:0007049	cell cycle	1400	93	58.15	1.80E-06	0.000446028	1.599312124	0.066428571
59	GO:0007088	regulation of mitotic nuclear division	96	16	3.99	1.90E-06	0.000462827	4.010025063	0.166666667
60	GO:0045861	negative regulation of proteolysis	184	23	7.64	2.20E-06	0.000509974	3.010471204	0.125
61	GO:0071222	cellular response to lipopolysaccharide	145	20	6.02	2.20E-06	0.000509974	3.322259136	0.137931034
62	GO:0016477	cell migration	910	67	37.8	2.20E-06	0.000509974	1.772486772	0.073626374
63	GO:0032501	multicellular organismal process	4002	213	166.22	2.30E-06	0.000524692	1.281434244	0.053223388
64	GO:0007076	mitotic chromosome condensation	17	7	0.71	2.80E-06	0.000628775	9.85915493	0.411764706
65	GO:0044772	mitotic cell cycle phase transition	395	37	16.41	2.90E-06	0.000641212	2.25472273	0.093670886
66	GO:0071216	cellular response to biotic stimulus	175	22	7.27	3.30E-06	0.0007186	3.026134801	0.125714286
67	GO:0007346	regulation of mitotic cell cycle	416	38	17.28	3.90E-06	0.000833159	2.199074074	0.091346154
68	GO:0052547	regulation of peptidase activity	247	27	10.26	4.00E-06	0.000833159	2.631578947	0.109311741
69	GO:0051129	negative regulation of cellular componen...	499	43	20.73	4.00E-06	0.000833159	2.074288471	0.086172345
70	GO:0007059	chromosome segregation	307	31	12.75	4.10E-06	0.000841789	2.431372549	0.100977199
71	GO:0010033	response to organic substance	1938	118	80.49	4.30E-06	0.000870417	1.466020624	0.060887513
72	GO:0007166	cell surface receptor signaling pathway	1651	104	68.57	4.40E-06	0.000878289	1.516698265	0.062992126
73	GO:0060326	cell chemotaxis	192	23	7.97	4.50E-06	0.000885945	2.885821832	0.119791667
74	GO:0071219	cellular response to molecule of bacteri...	152	20	6.31	4.60E-06	0.000893395	3.169572108	0.131578947
75	GO:0044092	negative regulation of molecular functio...	658	52	27.33	4.90E-06	0.000938971	1.902671057	0.079027356
76	GO:0032101	regulation of response to external stimu...	624	50	25.92	5.10E-06	0.000964437	1.929012346	0.080128205
77	GO:0006959	humoral immune response	93	15	3.86	5.90E-06	0.001087113	3.886010363	0.161290323
78	GO:0042130	negative regulation of T cell proliferat...	51	11	2.12	5.90E-06	0.001087113	5.188679245	0.215686275
79	GO:0002526	acute inflammatory response	61	12	2.53	6.20E-06	0.00111383	4.743083004	0.196721311
80	GO:0034097	response to cytokine	646	51	26.83	6.20E-06	0.00111383	1.900857249	0.078947368
81	GO:0051346	negative regulation of hydrolase activit...	196	23	8.14	6.40E-06	0.001135565	2.825552826	0.117346939
82	GO:0030261	chromosome condensation	26	8	1.08	6.70E-06	0.001174298	7.407407407	0.307692308
83	GO:0070374	positive regulation of ERK1 and ERK2 cas...	106	16	4.4	7.00E-06	0.001212096	3.636363636	0.150943396
84	GO:0051240	positive regulation of multicellular org...	943	67	39.17	7.60E-06	0.001300324	1.710492724	0.071049841
85	GO:0140694	non-membrane-bounded organelle assembly	302	30	12.54	8.20E-06	0.001386475	2.392344498	0.099337748
86	GO:0051783	regulation of nuclear division	108	16	4.49	9.00E-06	0.001504047	3.563474388	0.148148148
87	GO:0001817	regulation of cytokine production	516	43	21.43	9.30E-06	0.001535191	2.006532898	0.083333333
88	GO:0016043	cellular component organization	4238	220	176.02	9.40E-06	0.001535191	1.249857971	0.051911279
89	GO:0051239	regulation of multicellular organismal p...	1623	101	67.41	1.10E-05	0.001699914	1.498294022	0.062230437
90	GO:0001816	cytokine production	519	43	21.56	1.10E-05	0.001699914	1.994434137	0.082851638
91	GO:0050790	regulation of catalytic activity	1282	84	53.25	1.10E-05	0.001699914	1.577464789	0.065522621
92	GO:0002684	positive regulation of immune system pro...	659	51	27.37	1.10E-05	0.001699914	1.863354037	0.077389985
93	GO:0042742	defense response to bacterium	135	18	5.61	1.10E-05	0.001699914	3.20855615	0.133333333
94	GO:0034508	centromere complex assembly	28	8	1.16	1.20E-05	0.001834723	6.896551724	0.285714286
95	GO:0044839	cell cycle G2/M phase transition	136	18	5.65	1.30E-05	0.001966695	3.185840708	0.132352941
96	GO:0051383	kinetochore organization	21	7	0.87	1.40E-05	0.002095917	8.045977011	0.333333333
97	GO:1901700	response to oxygen-containing compound	1039	71	43.15	1.50E-05	0.002222474	1.645422943	0.068334937
98	GO:0098813	nuclear chromosome segregation	251	26	10.42	1.60E-05	0.002346449	2.495201536	0.103585657
99	GO:0070664	negative regulation of leukocyte prolife...	67	12	2.78	1.70E-05	0.002467919	4.316546763	0.179104478
100	GO:0070371	ERK1 and ERK2 cascade	180	21	7.48	1.80E-05	0.002561347	2.807486631	0.116666667
101	GO:0065009	regulation of molecular function	1725	105	71.64	1.80E-05	0.002561347	1.465661642	0.060869565
102	GO:0010951	negative regulation of endopeptidase act...	90	14	3.74	1.90E-05	0.002600648	3.743315508	0.155555556
103	GO:1902850	microtubule cytoskeleton organization in...	140	18	5.81	1.90E-05	0.002600648	3.098106713	0.128571429
104	GO:0070372	regulation of ERK1 and ERK2 cascade	167	20	6.94	1.90E-05	0.002600648	2.88184438	0.119760479
105	GO:0044770	cell cycle phase transition	480	40	19.94	1.90E-05	0.002600648	2.006018054	0.083333333
106	GO:0007051	spindle organization	169	20	7.02	2.30E-05	0.003118453	2.849002849	0.118343195
107	GO:0002694	regulation of leukocyte activation	450	38	18.69	2.40E-05	0.003223626	2.03317282	0.084444444
108	GO:0070486	leukocyte aggregation	10	5	0.42	2.60E-05	0.003459926	11.9047619	0.5
109	GO:0019932	second-messenger-mediated signaling	171	20	7.1	2.70E-05	0.003527673	2.816901408	0.116959064
110	GO:0008219	cell death	1475	92	61.26	2.70E-05	0.003527673	1.501795625	0.062372881
111	GO:0042221	response to chemical	2443	138	101.47	2.80E-05	0.003529965	1.360007884	0.056487925
112	GO:0002643	regulation of tolerance induction	16	6	0.66	2.80E-05	0.003529965	9.090909091	0.375
113	GO:0051382	kinetochore assembly	16	6	0.66	2.80E-05	0.003529965	9.090909091	0.375
114	GO:0030162	regulation of proteolysis	488	40	20.27	2.80E-05	0.003529965	1.973359645	0.081967213
115	GO:0001932	regulation of protein phosphorylation	702	52	29.16	3.00E-05	0.003749217	1.783264746	0.074074074
116	GO:0003008	system process	854	60	35.47	3.40E-05	0.004141085	1.691570341	0.070257611
117	GO:0006935	chemotaxis	341	31	14.16	3.40E-05	0.004141085	2.189265537	0.090909091
118	GO:0019221	cytokine-mediated signaling pathway	325	30	13.5	3.40E-05	0.004141085	2.222222222	0.092307692
119	GO:0042325	regulation of phosphorylation	799	57	33.19	3.50E-05	0.004227059	1.717384754	0.071339174
120	GO:0019935	cyclic-nucleotide-mediated signaling	32	8	1.33	3.60E-05	0.0043116	6.015037594	0.25
121	GO:0042330	taxis	343	31	14.25	3.80E-05	0.004476525	2.175438596	0.090379009
122	GO:0071396	cellular response to lipid	376	33	15.62	3.80E-05	0.004476525	2.112676056	0.087765957
123	GO:0051983	regulation of chromosome segregation	121	16	5.03	3.90E-05	0.004556976	3.180914513	0.132231405
124	GO:0019220	regulation of phosphate metabolic proces...	898	62	37.3	4.10E-05	0.004752032	1.662198391	0.069042316
125	GO:0061844	antimicrobial humoral immune response me...	17	6	0.71	4.20E-05	0.004828992	8.450704225	0.352941176
126	GO:0051174	regulation of phosphorus metabolic proce...	899	62	37.34	4.30E-05	0.00490473	1.660417783	0.068965517
127	GO:0000086	G2/M transition of mitotic cell cycle	123	16	5.11	4.70E-05	0.005318772	3.13111546	0.130081301
128	GO:0050865	regulation of cell activation	482	39	20.02	4.80E-05	0.005335061	1.948051948	0.080912863
129	GO:0048583	regulation of response to stimulus	2623	145	108.94	4.80E-05	0.005335061	1.331007894	0.055280213
130	GO:0050727	regulation of inflammatory response	237	24	9.84	4.90E-05	0.005335061	2.43902439	0.101265823
131	GO:0032945	negative regulation of mononuclear cell ...	63	11	2.62	4.90E-05	0.005335061	4.198473282	0.174603175
132	GO:0050672	negative regulation of lymphocyte prolif...	63	11	2.62	4.90E-05	0.005335061	4.198473282	0.174603175
133	GO:0002507	tolerance induction	25	7	1.04	5.10E-05	0.005511068	6.730769231	0.28
134	GO:0051225	spindle assembly	111	15	4.61	5.20E-05	0.005535881	3.253796095	0.135135135
135	GO:0048519	negative regulation of biological proces...	3500	184	145.37	5.20E-05	0.005535881	1.265735709	0.052571429
136	GO:0090068	positive regulation of cell cycle proces...	194	21	8.06	5.50E-05	0.005812206	2.605459057	0.108247423
137	GO:0002252	immune effector process	435	36	18.07	5.90E-05	0.006189401	1.992252352	0.082758621
138	GO:0050764	regulation of phagocytosis	77	12	3.2	7.20E-05	0.007444489	3.75	0.155844156
139	GO:0043086	negative regulation of catalytic activit...	422	35	17.53	7.20E-05	0.007444489	1.996577296	0.082938389
140	GO:0002683	negative regulation of immune system pro...	323	29	13.42	7.60E-05	0.007801943	2.1609538	0.089783282
141	GO:0140013	meiotic nuclear division	115	15	4.78	7.90E-05	0.008052397	3.138075314	0.130434783
142	GO:0012501	programmed cell death	1376	85	57.15	8.40E-05	0.008501746	1.487314086	0.061773256
143	GO:0002520	immune system development	768	54	31.9	8.50E-05	0.008542797	1.692789969	0.0703125
144	GO:0006915	apoptotic process	1337	83	55.53	8.80E-05	0.008782889	1.494687556	0.062079282
145	GO:0043410	positive regulation of MAPK cascade	278	26	11.55	9.10E-05	0.009019669	2.251082251	0.09352518
146	GO:0032102	negative regulation of response to exter...	247	24	10.26	9.40E-05	0.009253205	2.339181287	0.097165992
147	GO:0070098	chemokine-mediated signaling pathway	46	9	1.91	9.50E-05	0.009288027	4.712041885	0.195652174
148	GO:0051241	negative regulation of multicellular org...	588	44	24.42	1.00E-04	0.009581333	1.801801802	0.074829932
149	GO:0043408	regulation of MAPK cascade	412	34	17.11	0.0001	0.009581333	1.987142022	0.082524272
150	GO:1901990	regulation of mitotic cell cycle phase t...	296	27	12.29	0.0001	0.009581333	2.196908055	0.091216216
151	GO:0010646	regulation of cell communication	2183	123	90.67	0.00011	0.010199484	1.356567773	0.05634448
152	GO:0009966	regulation of signal transduction	1969	113	81.78	0.00011	0.010199484	1.381755931	0.057389538
153	GO:0045787	positive regulation of cell cycle	249	24	10.34	0.00011	0.010199484	2.321083172	0.096385542
154	GO:0051301	cell division	518	40	21.51	0.00011	0.010199484	1.859600186	0.077220077
155	GO:0008285	negative regulation of cell population p...	449	36	18.65	0.00011	0.010199484	1.930294906	0.080178174
156	GO:0001819	positive regulation of cytokine producti...	348	30	14.45	0.00012	0.011055385	2.076124567	0.086206897
157	GO:0032879	regulation of localization	1703	100	70.73	0.00013	0.01160472	1.41382723	0.058719906
158	GO:0071706	tumor necrosis factor superfamily cytoki...	120	15	4.98	0.00013	0.01160472	3.012048193	0.125
159	GO:1903555	regulation of tumor necrosis factor supe...	120	15	4.98	0.00013	0.01160472	3.012048193	0.125
160	GO:0052548	regulation of endopeptidase activity	221	22	9.18	0.00013	0.01160472	2.396514161	0.099547511
161	GO:0023051	regulation of signaling	2195	123	91.17	0.00013	0.01160472	1.349128003	0.056036446
162	GO:0048584	positive regulation of response to stimu...	1436	87	59.64	0.00014	0.012344049	1.458752515	0.060584958
163	GO:0060627	regulation of vesicle-mediated transport	368	31	15.28	0.00014	0.012344049	2.028795812	0.08423913
164	GO:0006897	endocytosis	403	33	16.74	0.00015	0.013145122	1.971326165	0.081885856
165	GO:0001562	response to protozoan	21	6	0.87	0.00016	0.013936485	6.896551724	0.285714286
166	GO:0006909	phagocytosis	180	19	7.48	0.00017	0.01463018	2.540106952	0.105555556
167	GO:0071840	cellular component organization or bioge...	4430	221	183.99	0.00017	0.01463018	1.201152237	0.049887133
168	GO:0007095	mitotic G2 DNA damage checkpoint signali...	30	7	1.25	0.00018	0.015398571	5.6	0.233333333
169	GO:0048523	negative regulation of cellular process	3216	168	133.57	0.00021	0.017858698	1.257767463	0.052238806
170	GO:0000165	MAPK cascade	483	37	20.06	0.00023	0.019444471	1.8444666	0.076604555
171	GO:0032602	chemokine production	63	10	2.62	0.00024	0.019938035	3.816793893	0.158730159
172	GO:0032642	regulation of chemokine production	63	10	2.62	0.00024	0.019938035	3.816793893	0.158730159
173	GO:1902531	regulation of intracellular signal trans...	1215	75	50.46	0.00024	0.019938035	1.486325803	0.061728395
174	GO:0046649	lymphocyte activation	612	44	25.42	0.00025	0.020185393	1.730920535	0.071895425
175	GO:0071310	cellular response to organic substance	1544	91	64.13	0.00025	0.020185393	1.418992671	0.058937824
176	GO:0042110	T cell activation	432	34	17.94	0.00025	0.020185393	1.895206243	0.078703704
177	GO:1990868	response to chemokine	52	9	2.16	0.00025	0.020185393	4.166666667	0.173076923
178	GO:1990869	cellular response to chemokine	52	9	2.16	0.00025	0.020185393	4.166666667	0.173076923
179	GO:0007052	mitotic spindle organization	114	14	4.73	0.00026	0.020644862	2.959830867	0.122807018
180	GO:0070661	leukocyte proliferation	248	23	10.3	0.00026	0.020644862	2.233009709	0.092741935
181	GO:0050793	regulation of developmental process	1526	90	63.38	0.00026	0.020644862	1.420006311	0.05897772
182	GO:0045906	negative regulation of vasoconstriction	4	3	0.17	0.00028	0.021989945	17.64705882	0.75
183	GO:0002274	myeloid leukocyte activation	172	18	7.14	0.00028	0.021989945	2.521008403	0.104651163
184	GO:1903046	meiotic cell cycle process	129	15	5.36	0.00029	0.022169574	2.798507463	0.11627907
185	GO:0002764	immune response-regulating signaling pat...	349	29	14.5	0.00029	0.022169574	2	0.083094556
186	GO:0031399	regulation of protein modification proce...	1061	67	44.07	0.00029	0.022169574	1.5203086	0.063147974
187	GO:0032623	interleukin-2 production	53	9	2.2	0.00029	0.022169574	4.090909091	0.169811321
188	GO:0032663	regulation of interleukin-2 production	53	9	2.2	0.00029	0.022169574	4.090909091	0.169811321
189	GO:0032502	developmental process	3718	189	154.42	0.0003	0.022692632	1.223934723	0.050833782
190	GO:0007159	leukocyte cell-cell adhesion	316	27	13.12	0.0003	0.022692632	2.057926829	0.085443038
191	GO:0032640	tumor necrosis factor production	116	14	4.82	0.00031	0.02308456	2.904564315	0.120689655
192	GO:0032680	regulation of tumor necrosis factor prod...	116	14	4.82	0.00031	0.02308456	2.904564315	0.120689655
193	GO:0032103	positive regulation of response to exter...	300	26	12.46	0.00031	0.02308456	2.086677368	0.086666667
194	GO:0014070	response to organic cyclic compound	548	40	22.76	0.00035	0.025928866	1.757469244	0.072992701
195	GO:0051248	negative regulation of protein metabolic...	718	49	29.82	0.00037	0.027269949	1.643192488	0.068245125
196	GO:1905818	regulation of chromosome separation	105	13	4.36	0.00039	0.028597347	2.981651376	0.123809524
197	GO:0050868	negative regulation of T cell activation	92	12	3.82	0.0004	0.029181726	3.141361257	0.130434783
198	GO:0048534	hematopoietic or lymphoid organ developm...	722	49	29.99	0.00042	0.030486061	1.633877959	0.067867036
199	GO:0051321	meiotic cell cycle	178	18	7.39	0.00043	0.03074607	2.435723951	0.101123596
200	GO:0000226	microtubule cytoskeleton organization	463	35	19.23	0.00043	0.03074607	1.820072803	0.075593952
201	GO:0002521	leukocyte differentiation	463	35	19.23	0.00043	0.03074607	1.820072803	0.075593952
202	GO:0022408	negative regulation of cell-cell adhesio...	134	15	5.57	0.00044	0.030998431	2.692998205	0.111940299
203	GO:0042129	regulation of T cell proliferation	134	15	5.57	0.00044	0.030998431	2.692998205	0.111940299
204	GO:0070555	response to interleukin-1	80	11	3.32	0.00044	0.030998431	3.313253012	0.1375
205	GO:0001818	negative regulation of cytokine producti...	194	19	8.06	0.00045	0.031395146	2.357320099	0.097938144
206	GO:0050766	positive regulation of phagocytosis	56	9	2.33	0.00045	0.031395146	3.862660944	0.160714286
207	GO:0070997	neuron death	258	23	10.72	0.00046	0.031784231	2.145522388	0.089147287
208	GO:0042098	T cell proliferation	164	17	6.81	0.00046	0.031784231	2.496328928	0.103658537
209	GO:0051179	localization	3933	197	163.35	0.00047	0.032319809	1.205999388	0.050088991
210	GO:1901987	regulation of cell cycle phase transitio...	377	30	15.66	0.00048	0.032387606	1.915708812	0.079575597
211	GO:0032269	negative regulation of cellular protein ...	669	46	27.79	0.00048	0.032387606	1.65527168	0.068759342
212	GO:0006468	protein phosphorylation	1060	66	44.03	0.00048	0.032387606	1.49897797	0.062264151
213	GO:0051304	chromosome separation	121	14	5.03	0.00048	0.032387606	2.783300199	0.115702479
214	GO:0030574	collagen catabolic process	17	5	0.71	0.00049	0.03290785	7.042253521	0.294117647
215	GO:0031102	neuron projection regeneration	35	7	1.45	0.0005	0.033115207	4.827586207	0.2
216	GO:0140467	integrated stress response signaling	35	7	1.45	0.0005	0.033115207	4.827586207	0.2
217	GO:0002645	positive regulation of tolerance inducti...	10	4	0.42	0.0005	0.033115207	9.523809524	0.4
218	GO:1901215	negative regulation of neuron death	136	15	5.65	0.00051	0.033469041	2.654867257	0.110294118
219	GO:0048514	blood vessel morphogenesis	344	28	14.29	0.00051	0.033469041	1.959412176	0.081395349
220	GO:0023056	positive regulation of signaling	1104	68	45.85	0.00053	0.034466787	1.483097056	0.061594203
221	GO:0050866	negative regulation of cell activation	151	16	6.27	0.00053	0.034466787	2.551834131	0.105960265
222	GO:0050863	regulation of T cell activation	294	25	12.21	0.00054	0.034958919	2.047502048	0.085034014
223	GO:0007275	multicellular organism development	3026	157	125.68	0.00056	0.036091121	1.249204328	0.051883675
224	GO:0070663	regulation of leukocyte proliferation	198	19	8.22	0.00058	0.037213214	2.311435523	0.095959596
225	GO:0002696	positive regulation of leukocyte activat...	296	25	12.29	0.00059	0.037686578	2.034174125	0.084459459
226	GO:1902749	regulation of cell cycle G2/M phase tran...	96	12	3.99	0.0006	0.037987665	3.007518797	0.125
227	GO:0002695	negative regulation of leukocyte activat...	138	15	5.73	0.0006	0.037987665	2.617801047	0.108695652
228	GO:0030097	hemopoiesis	697	47	28.95	0.00064	0.040342456	1.623488774	0.067431851
229	GO:0048856	anatomical structure development	3354	171	139.3	0.00065	0.040629705	1.227566403	0.0509839
230	GO:1901989	positive regulation of cell cycle phase ...	97	12	4.03	0.00066	0.040629705	2.977667494	0.12371134
231	GO:0000395	mRNA 5'-splice site recognition	18	5	0.75	0.00066	0.040629705	6.666666667	0.277777778
232	GO:0003018	vascular process in circulatory system	125	14	5.19	0.00067	0.040629705	2.697495183	0.112
233	GO:0032799	low-density lipoprotein receptor particl...	5	3	0.21	0.00067	0.040629705	14.28571429	0.6
234	GO:0032802	low-density lipoprotein particle recepto...	5	3	0.21	0.00067	0.040629705	14.28571429	0.6
235	GO:0032803	regulation of low-density lipoprotein pa...	5	3	0.21	0.00067	0.040629705	14.28571429	0.6
236	GO:0035425	autocrine signaling	5	3	0.21	0.00067	0.040629705	14.28571429	0.6
237	GO:0022407	regulation of cell-cell adhesion	350	28	14.54	0.00067	0.040629705	1.925722146	0.08
238	GO:0070887	cellular response to chemical stimulus	1911	106	79.37	0.00068	0.041062857	1.335517198	0.055468341
239	GO:0048731	system development	2815	147	116.92	0.0007	0.042093724	1.257269928	0.052220249
240	GO:0045859	regulation of protein kinase activity	440	33	18.27	0.00072	0.042937095	1.806239737	0.075
241	GO:0051049	regulation of transport	1056	65	43.86	0.00072	0.042937095	1.481988144	0.06155303
242	GO:0032722	positive regulation of chemokine product...	48	8	1.99	0.00073	0.043353554	4.020100503	0.166666667
243	GO:0010647	positive regulation of cell communicatio...	1098	67	45.6	0.00075	0.044358025	1.469298246	0.061020036
244	GO:0002664	regulation of T cell tolerance induction	11	4	0.46	0.00077	0.045169143	8.695652174	0.363636364
245	GO:2000147	positive regulation of cell motility	353	28	14.66	0.00077	0.045169143	1.909959072	0.079320113
246	GO:0016310	phosphorylation	1284	76	53.33	0.00078	0.045569756	1.425089068	0.059190031
247	GO:0006996	organelle organization	2867	149	119.08	0.00079	0.045597912	1.251259657	0.051970701
248	GO:1903038	negative regulation of leukocyte cell-ce...	99	12	4.11	0.00079	0.045597912	2.919708029	0.121212121
249	GO:0030155	regulation of cell adhesion	534	38	22.18	0.00079	0.045597912	1.713255185	0.071161049
250	GO:0031347	regulation of defense response	443	33	18.4	0.00081	0.04656528	1.793478261	0.074492099
251	GO:0003012	muscle system process	204	19	8.47	0.00083	0.04752494	2.243211334	0.093137255
252	GO:0031663	lipopolysaccharide-mediated signaling pa...	49	8	2.04	0.00084	0.047906667	3.921568627	0.163265306
253	GO:1905820	positive regulation of chromosome separa...	28	6	1.16	0.00086	0.048661102	5.172413793	0.214285714
254	GO:0032268	regulation of cellular protein metabolic...	1645	93	68.32	0.00086	0.048661102	1.361241218	0.056534954
255	GO:1901214	regulation of neuron death	221	20	9.18	0.00088	0.04959749	2.178649237	0.090497738
256	GO:0030154	cell differentiation	2428	129	100.84	0.00089	0.049770739	1.279254264	0.053130148
257	GO:0051247	positive regulation of protein metabolic...	1024	63	42.53	0.00089	0.049770739	1.481307312	0.061523438
