## Supplementary material for "A distinctive evolution of alveolar T cell responses is associated with clinical outcomes in unvaccinated patients with SARS-CoV-2 pneumonia": Supplemental_file_6.csv

TopGO_cd8tcells_cluster2
	GO.ID	Term	Annotated	Significant	Expected	classicFisher	padj	fold_enrichment	term_coverage
1	GO:0043604	amide biosynthetic process	700	84	20.5	1.80E-30	2.59E-26	4.097560976	0.12
2	GO:0006518	peptide metabolic process	727	84	21.29	2.90E-29	2.08E-25	3.945514326	0.115543329
3	GO:0043603	cellular amide metabolic process	908	87	26.6	1.90E-24	9.10E-21	3.270676692	0.095814978
4	GO:1901566	organonitrogen compound biosynthetic pro...	1293	92	37.87	6.70E-17	2.41E-13	2.429363612	0.071152359
5	GO:0022613	ribonucleoprotein complex biogenesis	447	46	13.09	5.30E-14	1.52E-10	3.514132926	0.102908277
6	GO:0010467	gene expression	4366	192	127.88	8.70E-14	2.08E-10	1.50140757	0.04397618
7	GO:0022618	ribonucleoprotein complex assembly	210	28	6.15	1.50E-11	3.08E-08	4.552845528	0.133333333
8	GO:0071826	ribonucleoprotein complex subunit organi...	218	28	6.39	3.80E-11	6.83E-08	4.381846635	0.128440367
9	GO:0042254	ribosome biogenesis	284	31	8.32	2.20E-10	3.51E-07	3.725961538	0.10915493
10	GO:0006396	RNA processing	979	64	28.67	4.60E-10	6.61E-07	2.23229857	0.065372829
11	GO:0042255	ribosome assembly	51	13	1.49	1.60E-09	2.09E-06	8.724832215	0.254901961
12	GO:0042274	ribosomal small subunit biogenesis	75	15	2.2	3.30E-09	3.95E-06	6.818181818	0.2
13	GO:0042273	ribosomal large subunit biogenesis	69	14	2.02	9.20E-09	1.02E-05	6.930693069	0.202898551
14	GO:0006364	rRNA processing	210	22	6.15	2.10E-07	0.000215535	3.577235772	0.104761905
15	GO:0016072	rRNA metabolic process	218	22	6.39	4.10E-07	0.000377186	3.442879499	0.100917431
16	GO:0000028	ribosomal small subunit assembly	18	7	0.53	4.20E-07	0.000377186	13.20754717	0.388888889
17	GO:0034645	cellular macromolecule biosynthetic proc...	3498	144	102.46	4.70E-07	0.000397261	1.405426508	0.041166381
18	GO:0009059	macromolecule biosynthetic process	3521	144	103.13	7.20E-07	0.00057476	1.396295937	0.040897472
19	GO:1904667	negative regulation of ubiquitin protein...	13	6	0.38	8.70E-07	0.000657949	15.78947368	0.461538462
20	GO:0000027	ribosomal large subunit assembly	21	7	0.62	1.40E-06	0.00100583	11.29032258	0.333333333
21	GO:0034641	cellular nitrogen compound metabolic pro...	4767	179	139.62	3.70E-06	0.002531681	1.282051282	0.037549822
22	GO:0000353	formation of quadruple SL/U4/U5/U6 snRNP	10	5	0.29	4.70E-06	0.002813929	17.24137931	0.5
23	GO:0000365	mRNA trans splicing, via spliceosome	10	5	0.29	4.70E-06	0.002813929	17.24137931	0.5
24	GO:0045291	mRNA trans splicing, SL addition	10	5	0.29	4.70E-06	0.002813929	17.24137931	0.5
25	GO:0044271	cellular nitrogen compound biosynthetic ...	3414	137	100	5.60E-06	0.003150127	1.37	0.040128881
26	GO:0061844	antimicrobial humoral immune response me...	17	6	0.5	5.70E-06	0.003150127	12	0.352941176
27	GO:1901798	positive regulation of signal transducti...	26	7	0.76	7.00E-06	0.003725296	9.210526316	0.269230769
28	GO:0042110	T cell activation	432	30	12.65	9.80E-06	0.004789667	2.371541502	0.069444444
29	GO:1902255	positive regulation of intrinsic apoptot...	6	4	0.18	1.00E-05	0.004789667	22.22222222	0.666666667
30	GO:0031397	negative regulation of protein ubiquitin...	75	11	2.2	1.00E-05	0.004789667	5	0.146666667
31	GO:0030595	leukocyte chemotaxis	149	15	4.36	3.00E-05	0.013905484	3.440366972	0.100671141
32	GO:1903321	negative regulation of protein modificat...	84	11	2.46	3.10E-05	0.013919969	4.471544715	0.130952381
33	GO:0051444	negative regulation of ubiquitin-protein...	23	6	0.67	4.00E-05	0.01741697	8.955223881	0.260869565
34	GO:0030217	T cell differentiation	250	20	7.32	4.50E-05	0.019017794	2.732240437	0.08
35	GO:0060326	cell chemotaxis	192	17	5.62	4.80E-05	0.019706057	3.024911032	0.088541667
36	GO:0043170	macromolecule metabolic process	6591	225	193.05	7.10E-05	0.028338861	1.165501166	0.03413746
37	GO:0000348	mRNA branch site recognition	4	3	0.12	9.70E-05	0.037670081	25	0.75
38	GO:0019730	antimicrobial humoral response	27	6	0.79	0.00011	0.038550976	7.594936709	0.222222222
39	GO:1904666	regulation of ubiquitin protein ligase a...	27	6	0.79	0.00011	0.038550976	7.594936709	0.222222222
40	GO:1903131	mononuclear cell differentiation	375	25	10.98	0.00011	0.038550976	2.276867031	0.066666667
41	GO:0046649	lymphocyte activation	612	35	17.93	0.00011	0.038550976	1.952035694	0.057189542
