## Supplementary material for "A distinctive evolution of alveolar T cell responses is associated with clinical outcomes in unvaccinated patients with SARS-CoV-2 pneumonia": Supplemental_file_7.csv

RRVGO_parentterm_cd8tcells_cluster1
	PCo1	PCo2	term	parent	parentTerm	score
GO:0002376	-0.18026501	0.305620566	immune system process	GO:0002764	immune response-regulating signaling pathway	8.91E-13
GO:0006952	-0.319969804	-0.246537951	defense response	GO:0031347	regulation of defense response	4.89E-12
GO:0044419	-0.128421689	-0.086746025	biological process involved in interspecies interaction between organisms	GO:0001562	response to protozoan	5.75E-11
GO:0006955	-0.427463318	0.07704109	immune response	GO:0002764	immune response-regulating signaling pathway	5.75E-11
GO:0006954	-0.293122575	-0.227325705	inflammatory response	GO:0031347	regulation of defense response	5.75E-11
GO:0043207	-0.430122745	-0.301731593	response to external biotic stimulus	GO:0031663	lipopolysaccharide-mediated signaling pathway	1.15E-10
GO:0051707	-0.433856684	-0.304757311	response to other organism	GO:0031663	lipopolysaccharide-mediated signaling pathway	1.15E-10
GO:0009607	-0.369199956	-0.271587686	response to biotic stimulus	GO:0031663	lipopolysaccharide-mediated signaling pathway	1.80E-10
GO:0009605	-0.42715292	-0.299344478	response to external stimulus	GO:0032103	positive regulation of response to external stimulus	1.07E-09
GO:0009617	-0.412521643	-0.290432858	response to bacterium	GO:0001562	response to protozoan	3.16E-08
GO:0006950	-0.339972058	-0.263786175	response to stress	GO:0031347	regulation of defense response	1.05E-07
GO:0098542	-0.548322579	-0.045448874	defense response to other organism	GO:0031663	lipopolysaccharide-mediated signaling pathway	1.44E-07
GO:0000280	0.228573928	-0.164788223	nuclear division	GO:0051783	regulation of nuclear division	1.44E-06
GO:1903047	0.432950549	-0.354375682	mitotic cell cycle process	GO:1901989	positive regulation of cell cycle phase transition	2.05E-06
GO:0007165	-0.244355228	-0.152702953	signal transduction	GO:0023056	positive regulation of signaling	2.87E-06
GO:0050896	-0.354631317	-0.274709331	response to stimulus	GO:0051716	cellular response to stimulus	4.31E-06
GO:0002237	-0.449057216	-0.33246099	response to molecule of bacterial origin	GO:0001562	response to protozoan	5.66E-06
GO:0032496	-0.4518521	-0.33634181	response to lipopolysaccharide	GO:0001562	response to protozoan	6.34E-06
GO:0048285	0.228964536	-0.165271824	organelle fission	GO:0051783	regulation of nuclear division	6.34E-06
GO:0023052	-0.053563218	-0.070601031	signaling	GO:0023056	positive regulation of signaling	6.34E-06
GO:0007154	-0.02724471	-0.076204167	cell communication	GO:0010647	positive regulation of cell communication	6.34E-06
GO:0045087	-0.529467309	-0.044153441	innate immune response	GO:0031663	lipopolysaccharide-mediated signaling pathway	6.34E-06
GO:0140014	0.491946477	-0.396660794	mitotic nuclear division	GO:0051783	regulation of nuclear division	9.37E-06
GO:0022402	0.433422843	-0.354076413	cell cycle process	GO:1901989	positive regulation of cell cycle phase transition	1.56E-05
GO:0050900	-0.188963224	0.245322652	leukocyte migration	GO:0097530	granulocyte migration	1.84E-05
GO:0008283	0.058283519	0.073046127	cell population proliferation	GO:0070663	regulation of leukocyte proliferation	1.93E-05
GO:0000278	0.424830551	-0.347216117	mitotic cell cycle	GO:1901989	positive regulation of cell cycle phase transition	1.97E-05
GO:0042127	0.091294645	0.139522743	regulation of cell population proliferation	GO:0070663	regulation of leukocyte proliferation	4.11E-05
GO:0007010	0.228761401	-0.165281125	cytoskeleton organization	GO:0000226	microtubule cytoskeleton organization	4.16E-05
GO:0006928	-0.021929613	0.011649427	movement of cell or subcellular component	GO:0097530	granulocyte migration	4.17E-05
GO:0010466	0.174646262	0.280801952	negative regulation of peptidase activity	GO:0051247	positive regulation of protein metabolic process	6.03E-05
GO:0030593	-0.468249322	-0.035782473	neutrophil chemotaxis	GO:0097530	granulocyte migration	7.64E-05
GO:0051716	-0.343160467	-0.292421461	cellular response to stimulus	GO:0051716	cellular response to stimulus	8.27E-05
GO:0030595	-0.502920795	-0.04181097	leukocyte chemotaxis	GO:0042330	taxis	8.45E-05
GO:0051726	0.425379658	-0.240791636	regulation of cell cycle	GO:1901989	positive regulation of cell cycle phase transition	9.98E-05
GO:0006953	-0.232906434	-0.184839855	acute-phase response	GO:0002526	acute inflammatory response	9.98E-05
GO:0001775	0.016069665	0.160002602	cell activation	GO:0002695	negative regulation of leukocyte activation	0.000112645
GO:0035556	-0.227695866	-0.151925143	intracellular signal transduction	GO:1902531	regulation of intracellular signal transduction	0.000124809
GO:0071621	-0.477977518	-0.037279925	granulocyte chemotaxis	GO:0097530	granulocyte migration	0.000125294
GO:0051128	0.2322993	-0.04837357	regulation of cellular component organization	GO:0006996	organelle organization	0.000125755
GO:0045321	-0.146167846	0.313837685	leukocyte activation	GO:0002695	negative regulation of leukocyte activation	0.000154236
GO:0048870	-0.04845413	0.008478977	cell motility	GO:2000147	positive regulation of cell motility	0.000193855
GO:0051674	-0.021170687	0.025514198	localization of cell	GO:2000147	positive regulation of cell motility	0.000193855
GO:0002682	-0.131422904	0.358014829	regulation of immune system process	GO:0002764	immune response-regulating signaling pathway	0.000199248
GO:0007155	0.060812918	0.038775434	cell adhesion	GO:0030155	regulation of cell adhesion	0.000201208
GO:0022610	0.047683029	0.049702589	biological adhesion	GO:0030155	regulation of cell adhesion	0.000212456
GO:1990266	-0.175870958	0.225545157	neutrophil migration	GO:0097530	granulocyte migration	0.000214051
GO:0040011	-0.066608085	0.004215621	locomotion	GO:0042330	taxis	0.000233545
GO:0019730	-0.452518327	-0.009566536	antimicrobial humoral response	GO:0061844	antimicrobial humoral immune response mediated by antimicrobial peptide	0.000237578
GO:0097529	-0.18361986	0.236573576	myeloid leukocyte migration	GO:0097530	granulocyte migration	0.000242351
GO:0033993	-0.353104976	-0.28800406	response to lipid	GO:0070887	cellular response to chemical stimulus	0.000242351
GO:0000070	0.504674002	-0.404162965	mitotic sister chromatid segregation	GO:1905820	positive regulation of chromosome separation	0.000244053
GO:0008284	0.098625085	0.148539879	positive regulation of cell population proliferation	GO:0070663	regulation of leukocyte proliferation	0.000244053
GO:0010564	0.432620802	-0.252035387	regulation of cell cycle process	GO:1901989	positive regulation of cell cycle phase transition	0.000244856
GO:0051336	0.090525142	0.118415773	regulation of hydrolase activity	GO:0043086	negative regulation of catalytic activity	0.00025347
GO:0000819	0.490977786	-0.392157151	sister chromatid segregation	GO:1905820	positive regulation of chromosome separation	0.000352996
GO:0097530	-0.1787427	0.22958967	granulocyte migration	GO:0097530	granulocyte migration	0.000352996
GO:0007049	0.425508753	-0.346697196	cell cycle	GO:1901989	positive regulation of cell cycle phase transition	0.000446028
GO:0007088	0.483425312	-0.303243533	regulation of mitotic nuclear division	GO:0051783	regulation of nuclear division	0.000462827
GO:0045861	0.164073249	0.265182569	negative regulation of proteolysis	GO:0051247	positive regulation of protein metabolic process	0.000509974
GO:0071222	-0.439471903	-0.346035188	cellular response to lipopolysaccharide	GO:0031663	lipopolysaccharide-mediated signaling pathway	0.000509974
GO:0016477	-0.049157779	0.00868992	cell migration	GO:2000147	positive regulation of cell motility	0.000509974
GO:0032501	0.064850499	0.196421962	multicellular organismal process	GO:0032501	multicellular organismal process	0.000524692
GO:0007076	0.471830077	-0.376904757	mitotic chromosome condensation	GO:0051382	kinetochore assembly	0.000628775
GO:0044772	0.430055096	-0.352103157	mitotic cell cycle phase transition	GO:1901989	positive regulation of cell cycle phase transition	0.000641212
GO:0071216	-0.326709392	-0.259138117	cellular response to biotic stimulus	GO:0031663	lipopolysaccharide-mediated signaling pathway	0.0007186
GO:0007346	0.424207647	-0.24956806	regulation of mitotic cell cycle	GO:1901989	positive regulation of cell cycle phase transition	0.000833159
GO:0052547	0.152362148	0.241056715	regulation of peptidase activity	GO:0051247	positive regulation of protein metabolic process	0.000833159
GO:0051129	0.23310878	0.030344211	negative regulation of cellular component organization	GO:0006996	organelle organization	0.000833159
GO:0007059	0.139675499	-0.087897183	chromosome segregation	GO:1905820	positive regulation of chromosome separation	0.000841789
GO:0010033	-0.396697628	-0.316603716	response to organic substance	GO:0070887	cellular response to chemical stimulus	0.000870417
GO:0007166	-0.225999264	-0.145776477	cell surface receptor signaling pathway	GO:0023056	positive regulation of signaling	0.000878289
GO:0060326	-0.439327127	-0.277171166	cell chemotaxis	GO:0042330	taxis	0.000885945
GO:0071219	-0.432187314	-0.337892457	cellular response to molecule of bacterial origin	GO:0031663	lipopolysaccharide-mediated signaling pathway	0.000893395
GO:0044092	0.089606269	0.116862268	negative regulation of molecular function	GO:0043086	negative regulation of catalytic activity	0.000938971
GO:0032101	-0.346182993	-0.183421408	regulation of response to external stimulus	GO:0032103	positive regulation of response to external stimulus	0.000964437
GO:0006959	-0.357599962	0.081529239	humoral immune response	GO:0061844	antimicrobial humoral immune response mediated by antimicrobial peptide	0.001087113
GO:0042130	-0.043565357	0.412675188	negative regulation of T cell proliferation	GO:0070663	regulation of leukocyte proliferation	0.001087113
GO:0002526	-0.248559191	-0.195780441	acute inflammatory response	GO:0002526	acute inflammatory response	0.00111383
GO:0034097	-0.356381153	-0.290552551	response to cytokine	GO:0070555	response to interleukin-1	0.00111383
GO:0051346	0.088885462	0.113311379	negative regulation of hydrolase activity	GO:0043086	negative regulation of catalytic activity	0.001135565
GO:0030261	0.20026111	-0.141906645	chromosome condensation	GO:0051382	kinetochore assembly	0.001174298
GO:0070374	-0.187993755	-0.122867096	positive regulation of ERK1 and ERK2 cascade	GO:1902531	regulation of intracellular signal transduction	0.001212096
GO:0051240	0.106408896	0.260286014	positive regulation of multicellular organismal process	GO:0001818	negative regulation of cytokine production	0.001300324
GO:0051783	0.242997929	-0.088308551	regulation of nuclear division	GO:0051783	regulation of nuclear division	0.001504047
GO:0001817	0.149881276	0.347040777	regulation of cytokine production	GO:0032722	positive regulation of chemokine production	0.001535191
GO:0016043	0.211873128	-0.148221148	cellular component organization	GO:0006996	organelle organization	0.001535191
GO:0051239	0.101903839	0.270973936	regulation of multicellular organismal process	GO:0001818	negative regulation of cytokine production	0.001699914
GO:0001816	0.12469261	0.287802194	cytokine production	GO:0032722	positive regulation of chemokine production	0.001699914
GO:0050790	0.091636234	0.122281681	regulation of catalytic activity	GO:0043086	negative regulation of catalytic activity	0.001699914
GO:0002684	-0.113503814	0.352103145	positive regulation of immune system process	GO:0002764	immune response-regulating signaling pathway	0.001699914
GO:0042742	-0.511552122	-0.048618917	defense response to bacterium	GO:0001562	response to protozoan	0.001699914
GO:0034508	0.197674906	-0.137741888	centromere complex assembly	GO:0000395	mRNA 5'-splice site recognition	0.001834723
GO:0044839	0.408850794	-0.333697624	cell cycle G2/M phase transition	GO:1901989	positive regulation of cell cycle phase transition	0.001966695
GO:0051383	0.191847484	-0.134597613	kinetochore organization	GO:0051382	kinetochore assembly	0.002095917
GO:1901700	-0.362455758	-0.290539062	response to oxygen-containing compound	GO:0070887	cellular response to chemical stimulus	0.002222474
GO:0098813	0.430258526	-0.347650253	nuclear chromosome segregation	GO:1905820	positive regulation of chromosome separation	0.002346449
GO:0070664	0.098224007	0.18328289	negative regulation of leukocyte proliferation	GO:0070663	regulation of leukocyte proliferation	0.002467919
GO:0070371	-0.186157415	-0.13161693	ERK1 and ERK2 cascade	GO:1902531	regulation of intracellular signal transduction	0.002561347
GO:0065009	0.091455699	0.123216613	regulation of molecular function	GO:0043086	negative regulation of catalytic activity	0.002561347
GO:0010951	0.174136479	0.279788782	negative regulation of endopeptidase activity	GO:0051247	positive regulation of protein metabolic process	0.002600648
GO:1902850	0.47522721	-0.383586867	microtubule cytoskeleton organization involved in mitosis	GO:0000226	microtubule cytoskeleton organization	0.002600648
GO:0070372	-0.209186924	-0.143753724	regulation of ERK1 and ERK2 cascade	GO:1902531	regulation of intracellular signal transduction	0.002600648
GO:0044770	0.425480074	-0.347590506	cell cycle phase transition	GO:1901989	positive regulation of cell cycle phase transition	0.002600648
GO:0007051	0.470550623	-0.37858452	spindle organization	GO:0000226	microtubule cytoskeleton organization	0.003118453
GO:0002694	-0.103027256	0.356975074	regulation of leukocyte activation	GO:0002695	negative regulation of leukocyte activation	0.003223626
GO:0070486	0.054992349	0.039747212	leukocyte aggregation	GO:0030155	regulation of cell adhesion	0.003459926
GO:0019932	-0.183441616	-0.129180664	second-messenger-mediated signaling	GO:0019935	cyclic-nucleotide-mediated signaling	0.003527673
GO:0008219	0.058803193	-0.00303418	cell death	GO:1901214	regulation of neuron death	0.003527673
GO:0042221	-0.399557593	-0.315118851	response to chemical	GO:0070887	cellular response to chemical stimulus	0.003529965
GO:0002643	-0.080901067	0.3679003	regulation of tolerance induction	GO:0002664	regulation of T cell tolerance induction	0.003529965
GO:0051382	0.196888547	-0.137419557	kinetochore assembly	GO:0051382	kinetochore assembly	0.003529965
GO:0030162	0.142868988	0.228173667	regulation of proteolysis	GO:0051247	positive regulation of protein metabolic process	0.003529965
GO:0001932	0.163992723	0.229479118	regulation of protein phosphorylation	GO:0016310	phosphorylation	0.003749217
GO:0003008	0.062479549	0.172234097	system process	GO:0003012	muscle system process	0.004141085
GO:0006935	-0.460580916	-0.282983048	chemotaxis	GO:0042330	taxis	0.004141085
GO:0019221	-0.279976374	-0.204570872	cytokine-mediated signaling pathway	GO:0070555	response to interleukin-1	0.004141085
GO:0042325	0.146235503	0.194606706	regulation of phosphorylation	GO:0016310	phosphorylation	0.004227059
GO:0019935	-0.165226137	-0.119330638	cyclic-nucleotide-mediated signaling	GO:0019935	cyclic-nucleotide-mediated signaling	0.0043116
GO:0042330	-0.413334849	-0.236571363	taxis	GO:0042330	taxis	0.004476525
GO:0071396	-0.341416314	-0.296652656	cellular response to lipid	GO:0070887	cellular response to chemical stimulus	0.004476525
GO:0051983	0.161186676	-0.019756997	regulation of chromosome segregation	GO:1905820	positive regulation of chromosome separation	0.004556976
GO:0019220	0.146632678	0.195625196	regulation of phosphate metabolic process	GO:0016310	phosphorylation	0.004752032
GO:0061844	-0.437072881	-0.008656398	antimicrobial humoral immune response mediated by antimicrobial peptide	GO:0061844	antimicrobial humoral immune response mediated by antimicrobial peptide	0.004828992
GO:0051174	0.146648206	0.195608677	regulation of phosphorus metabolic process	GO:0016310	phosphorylation	0.00490473
GO:0000086	0.416934447	-0.341196073	G2/M transition of mitotic cell cycle	GO:1901989	positive regulation of cell cycle phase transition	0.005318772
GO:0050865	0.051790885	0.212490855	regulation of cell activation	GO:0002695	negative regulation of leukocyte activation	0.005335061
GO:0048583	-0.256211217	-0.13154794	regulation of response to stimulus	GO:0048584	positive regulation of response to stimulus	0.005335061
GO:0050727	-0.352810303	-0.204366886	regulation of inflammatory response	GO:0031347	regulation of defense response	0.005335061
GO:0032945	0.097862124	0.182785184	negative regulation of mononuclear cell proliferation	GO:0070663	regulation of leukocyte proliferation	0.005335061
GO:0050672	-0.056854551	0.399498536	negative regulation of lymphocyte proliferation	GO:0070663	regulation of leukocyte proliferation	0.005335061
GO:0002507	-0.100787282	0.347034814	tolerance induction	GO:0002664	regulation of T cell tolerance induction	0.005511068
GO:0051225	0.463695716	-0.371744331	spindle assembly	GO:0000226	microtubule cytoskeleton organization	0.005535881
GO:0048519	0.098625142	0.190786994	negative regulation of biological process	GO:0048523	negative regulation of cellular process	0.005535881
GO:0090068	0.41559725	-0.225786212	positive regulation of cell cycle process	GO:1901989	positive regulation of cell cycle phase transition	0.005812206
GO:0002252	-0.155496419	0.27101361	immune effector process	GO:0002764	immune response-regulating signaling pathway	0.006189401
GO:0050764	0.041084011	0.081621321	regulation of phagocytosis	GO:0050766	positive regulation of phagocytosis	0.007444489
GO:0043086	0.089586307	0.115740597	negative regulation of catalytic activity	GO:0043086	negative regulation of catalytic activity	0.007444489
GO:0002683	-0.094205375	0.385717379	negative regulation of immune system process	GO:0002764	immune response-regulating signaling pathway	0.007801943
GO:0140013	0.481031294	-0.3868316	meiotic nuclear division	GO:1901989	positive regulation of cell cycle phase transition	0.008052397
GO:0012501	0.058558038	-0.003040628	programmed cell death	GO:1901214	regulation of neuron death	0.008501746
GO:0002520	-0.126615667	0.414639878	immune system development	GO:0002664	regulation of T cell tolerance induction	0.008542797
GO:0006915	0.058567613	-0.003044527	apoptotic process	GO:1901214	regulation of neuron death	0.008782889
GO:0043410	-0.202407203	-0.129687497	positive regulation of MAPK cascade	GO:1902531	regulation of intracellular signal transduction	0.009019669
GO:0032102	-0.30051281	-0.09641701	negative regulation of response to external stimulus	GO:0032103	positive regulation of response to external stimulus	0.009253205
GO:0070098	-0.249903641	-0.188678213	chemokine-mediated signaling pathway	GO:0070555	response to interleukin-1	0.009288027
GO:0051241	0.116621005	0.317659478	negative regulation of multicellular organismal process	GO:0001818	negative regulation of cytokine production	0.009581333
GO:0043408	-0.225847517	-0.152369593	regulation of MAPK cascade	GO:1902531	regulation of intracellular signal transduction	0.009581333
GO:1901990	0.433495787	-0.261677882	regulation of mitotic cell cycle phase transition	GO:1901989	positive regulation of cell cycle phase transition	0.009581333
GO:0010646	0.040910161	0.041619059	regulation of cell communication	GO:0010647	positive regulation of cell communication	0.010199484
GO:0009966	-0.251692454	-0.158790668	regulation of signal transduction	GO:0010647	positive regulation of cell communication	0.010199484
GO:0045787	0.404775588	-0.213066052	positive regulation of cell cycle	GO:1901989	positive regulation of cell cycle phase transition	0.010199484
GO:0051301	0.046863064	-0.007506584	cell division	GO:0051301	cell division	0.010199484
GO:0008285	0.10786861	0.195289637	negative regulation of cell population proliferation	GO:0070663	regulation of leukocyte proliferation	0.010199484
GO:0001819	0.153137316	0.33930639	positive regulation of cytokine production	GO:0032722	positive regulation of chemokine production	0.011055385
GO:0032879	0.021555191	0.115362171	regulation of localization	GO:0051049	regulation of transport	0.01160472
GO:0071706	0.115453524	0.256478463	tumor necrosis factor superfamily cytokine production	GO:0032722	positive regulation of chemokine production	0.01160472
GO:1903555	0.138384474	0.30906164	regulation of tumor necrosis factor superfamily cytokine production	GO:0032722	positive regulation of chemokine production	0.01160472
GO:0052548	0.151945569	0.239882991	regulation of endopeptidase activity	GO:0051247	positive regulation of protein metabolic process	0.01160472
GO:0023051	0.010289197	0.040920475	regulation of signaling	GO:0023056	positive regulation of signaling	0.01160472
GO:0048584	-0.21726906	-0.100611409	positive regulation of response to stimulus	GO:0048584	positive regulation of response to stimulus	0.012344049
GO:0060627	0.042252544	0.092509698	regulation of vesicle-mediated transport	GO:0051049	regulation of transport	0.012344049
GO:0006897	0.009498636	0.02025077	endocytosis	GO:0050766	positive regulation of phagocytosis	0.013145122
GO:0001562	-0.322430968	-0.229289939	response to protozoan	GO:0001562	response to protozoan	0.013936485
GO:0006909	0.011264747	0.020538701	phagocytosis	GO:0050766	positive regulation of phagocytosis	0.01463018
GO:0071840	0.210352001	-0.146901529	cellular component organization or biogenesis	GO:0006996	organelle organization	0.01463018
GO:0007095	0.169729567	-0.363271031	mitotic G2 DNA damage checkpoint signaling	GO:1901989	positive regulation of cell cycle phase transition	0.015398571
GO:0048523	0.117024461	0.177317702	negative regulation of cellular process	GO:0048523	negative regulation of cellular process	0.017858698
GO:0000165	-0.204211878	-0.141002305	MAPK cascade	GO:1902531	regulation of intracellular signal transduction	0.019444471
GO:0032602	0.113259767	0.249262131	chemokine production	GO:0032722	positive regulation of chemokine production	0.019938035
GO:0032642	0.13560191	0.300290657	regulation of chemokine production	GO:0032722	positive regulation of chemokine production	0.019938035
GO:1902531	-0.243005035	-0.160550354	regulation of intracellular signal transduction	GO:1902531	regulation of intracellular signal transduction	0.019938035
GO:0046649	-0.144566439	0.31281357	lymphocyte activation	GO:0002695	negative regulation of leukocyte activation	0.020185393
GO:0071310	-0.383555207	-0.327999903	cellular response to organic substance	GO:0070887	cellular response to chemical stimulus	0.020185393
GO:0042110	-0.14006683	0.308498464	T cell activation	GO:0002695	negative regulation of leukocyte activation	0.020185393
GO:1990868	-0.297905736	-0.24932634	response to chemokine	GO:0070555	response to interleukin-1	0.020185393
GO:1990869	-0.302868433	-0.267399225	cellular response to chemokine	GO:0070555	response to interleukin-1	0.020185393
GO:0007052	0.473379632	-0.382343924	mitotic spindle organization	GO:0000226	microtubule cytoskeleton organization	0.020644862
GO:0070661	0.055394769	0.080300329	leukocyte proliferation	GO:0070663	regulation of leukocyte proliferation	0.020644862
GO:0050793	0.061591673	0.161340052	regulation of developmental process	GO:0050793	regulation of developmental process	0.020644862
GO:0045906	0.097035412	0.236227091	negative regulation of vasoconstriction	GO:0003018	vascular process in circulatory system	0.021989945
GO:0002274	-0.130092965	0.291676827	myeloid leukocyte activation	GO:0002695	negative regulation of leukocyte activation	0.021989945
GO:1903046	0.41189658	-0.335599341	meiotic cell cycle process	GO:1901989	positive regulation of cell cycle phase transition	0.022169574
GO:0002764	-0.335991354	0.111406653	immune response-regulating signaling pathway	GO:0002764	immune response-regulating signaling pathway	0.022169574
GO:0031399	0.160940956	0.225496573	regulation of protein modification process	GO:0051247	positive regulation of protein metabolic process	0.022169574
GO:0032623	0.110021013	0.23911624	interleukin-2 production	GO:0032722	positive regulation of chemokine production	0.022169574
GO:0032663	0.131650243	0.288499842	regulation of interleukin-2 production	GO:0032722	positive regulation of chemokine production	0.022169574
GO:0032502	0.025594786	0.097292737	developmental process	GO:0030154	cell differentiation	0.022692632
GO:0007159	0.059169298	0.042478711	leukocyte cell-cell adhesion	GO:0030155	regulation of cell adhesion	0.022692632
GO:0032640	0.115282081	0.255937663	tumor necrosis factor production	GO:0032722	positive regulation of chemokine production	0.02308456
GO:0032680	0.138078574	0.308402899	regulation of tumor necrosis factor production	GO:0032722	positive regulation of chemokine production	0.02308456
GO:0032103	-0.310616513	-0.1555447	positive regulation of response to external stimulus	GO:0032103	positive regulation of response to external stimulus	0.02308456
GO:0014070	-0.345346879	-0.280523877	response to organic cyclic compound	GO:0070887	cellular response to chemical stimulus	0.025928866
GO:0051248	0.156695864	0.289768179	negative regulation of protein metabolic process	GO:0051247	positive regulation of protein metabolic process	0.027269949
GO:1905818	0.420286745	-0.25505704	regulation of chromosome separation	GO:1905820	positive regulation of chromosome separation	0.028597347
GO:0050868	-0.058596483	0.398554764	negative regulation of T cell activation	GO:0030155	regulation of cell adhesion	0.029181726
GO:0048534	-0.125869197	0.412390606	hematopoietic or lymphoid organ development	GO:0002664	regulation of T cell tolerance induction	0.030486061
GO:0051321	0.398861548	-0.323647426	meiotic cell cycle	GO:1901989	positive regulation of cell cycle phase transition	0.03074607
GO:0000226	0.224471192	-0.162345933	microtubule cytoskeleton organization	GO:0000226	microtubule cytoskeleton organization	0.03074607
GO:0002521	-0.104729958	0.383701387	leukocyte differentiation	GO:0002664	regulation of T cell tolerance induction	0.03074607
GO:0022408	0.10629606	0.159983409	negative regulation of cell-cell adhesion	GO:0030155	regulation of cell adhesion	0.030998431
GO:0042129	-0.080399294	0.370037067	regulation of T cell proliferation	GO:0070663	regulation of leukocyte proliferation	0.030998431
GO:0070555	-0.301760427	-0.251528755	response to interleukin-1	GO:0070555	response to interleukin-1	0.030998431
GO:0001818	0.158150325	0.383525464	negative regulation of cytokine production	GO:0001818	negative regulation of cytokine production	0.031395146
GO:0050766	0.049911916	0.091166175	positive regulation of phagocytosis	GO:0050766	positive regulation of phagocytosis	0.031395146
GO:0070997	0.056498711	-0.000456571	neuron death	GO:1901214	regulation of neuron death	0.031784231
GO:0042098	-0.111156816	0.332687574	T cell proliferation	GO:0070663	regulation of leukocyte proliferation	0.031784231
GO:0051179	-0.018186539	0.032391209	localization	GO:2000147	positive regulation of cell motility	0.032319809
GO:1901987	0.430144539	-0.255432161	regulation of cell cycle phase transition	GO:1901989	positive regulation of cell cycle phase transition	0.032387606
GO:0032269	0.1705294	0.278678466	negative regulation of cellular protein metabolic process	GO:0051247	positive regulation of protein metabolic process	0.032387606
GO:0006468	0.141558819	0.171070098	protein phosphorylation	GO:0016310	phosphorylation	0.032387606
GO:0051304	0.412515197	-0.331811591	chromosome separation	GO:1905820	positive regulation of chromosome separation	0.032387606
GO:0030574	0.073412759	0.07746999	collagen catabolic process	GO:0030574	collagen catabolic process	0.03290785
GO:0031102	-0.095172125	-0.148780382	neuron projection regeneration	GO:0031102	neuron projection regeneration	0.033115207
GO:0140467	-0.216841093	-0.192116987	integrated stress response signaling	GO:0140467	integrated stress response signaling	0.033115207
GO:0002645	-0.056687294	0.401005677	positive regulation of tolerance induction	GO:0002664	regulation of T cell tolerance induction	0.033115207
GO:1901215	0.104256191	0.134776204	negative regulation of neuron death	GO:1901214	regulation of neuron death	0.033469041
GO:0048514	0.056377167	0.177215964	blood vessel morphogenesis	GO:0048514	blood vessel morphogenesis	0.033469041
GO:0023056	0.023674368	0.053867369	positive regulation of signaling	GO:0023056	positive regulation of signaling	0.034466787
GO:0050866	0.070394065	0.256306085	negative regulation of cell activation	GO:0002695	negative regulation of leukocyte activation	0.034466787
GO:0050863	-0.100334497	0.35135768	regulation of T cell activation	GO:0002695	negative regulation of leukocyte activation	0.034958919
GO:0007275	0.063979935	0.218859403	multicellular organism development	GO:0030154	cell differentiation	0.036091121
GO:0070663	0.083516081	0.134346753	regulation of leukocyte proliferation	GO:0070663	regulation of leukocyte proliferation	0.037213214
GO:0002696	-0.087640205	0.354928941	positive regulation of leukocyte activation	GO:0002695	negative regulation of leukocyte activation	0.037686578
GO:1902749	0.413735162	-0.252011477	regulation of cell cycle G2/M phase transition	GO:1901989	positive regulation of cell cycle phase transition	0.037987665
GO:0002695	-0.072475559	0.387629377	negative regulation of leukocyte activation	GO:0002695	negative regulation of leukocyte activation	0.037987665
GO:0030097	-0.125231613	0.41056522	hemopoiesis	GO:0002664	regulation of T cell tolerance induction	0.040342456
GO:0048856	0.024789937	0.101221616	anatomical structure development	GO:0030154	cell differentiation	0.040629705
GO:1901989	0.411881398	-0.22946966	positive regulation of cell cycle phase transition	GO:1901989	positive regulation of cell cycle phase transition	0.040629705
GO:0000395	0.208874216	0.00636194	mRNA 5'-splice site recognition	GO:0000395	mRNA 5'-splice site recognition	0.040629705
GO:0003018	0.058394588	0.144462486	vascular process in circulatory system	GO:0003018	vascular process in circulatory system	0.040629705
GO:0032799	0.09212003	0.090156407	low-density lipoprotein receptor particle metabolic process	GO:0032803	regulation of low-density lipoprotein particle receptor catabolic process	0.040629705
GO:0032802	0.104541165	0.112508834	low-density lipoprotein particle receptor catabolic process	GO:0032803	regulation of low-density lipoprotein particle receptor catabolic process	0.040629705
GO:0032803	0.12926919	0.166256593	regulation of low-density lipoprotein particle receptor catabolic process	GO:0032803	regulation of low-density lipoprotein particle receptor catabolic process	0.040629705
GO:0035425	-0.003211142	-0.044330101	autocrine signaling	GO:0035425	autocrine signaling	0.040629705
GO:0022407	0.090308847	0.106107141	regulation of cell-cell adhesion	GO:0030155	regulation of cell adhesion	0.040629705
GO:0070887	-0.38274478	-0.325232438	cellular response to chemical stimulus	GO:0070887	cellular response to chemical stimulus	0.041062857
GO:0048731	0.062828029	0.220235027	system development	GO:0030154	cell differentiation	0.042093724
GO:0045859	0.172222574	0.240972729	regulation of protein kinase activity	GO:0016310	phosphorylation	0.042937095
GO:0051049	0.022241544	0.110730445	regulation of transport	GO:0051049	regulation of transport	0.042937095
GO:0032722	0.139683922	0.298009807	positive regulation of chemokine production	GO:0032722	positive regulation of chemokine production	0.043353554
GO:0010647	0.051967484	0.054669758	positive regulation of cell communication	GO:0010647	positive regulation of cell communication	0.044358025
GO:0002664	-0.078374462	0.359086637	regulation of T cell tolerance induction	GO:0002664	regulation of T cell tolerance induction	0.045169143
GO:2000147	-0.00212497	0.095895542	positive regulation of cell motility	GO:2000147	positive regulation of cell motility	0.045169143
GO:0016310	0.115361994	0.118727059	phosphorylation	GO:0016310	phosphorylation	0.045569756
GO:0006996	0.231137784	-0.166099055	organelle organization	GO:0006996	organelle organization	0.045597912
GO:1903038	0.105370122	0.157879416	negative regulation of leukocyte cell-cell adhesion	GO:0030155	regulation of cell adhesion	0.045597912
GO:0030155	0.091908483	0.107929867	regulation of cell adhesion	GO:0030155	regulation of cell adhesion	0.045597912
GO:0031347	-0.2545275	-0.141938572	regulation of defense response	GO:0031347	regulation of defense response	0.04656528
GO:0003012	0.059065056	0.151044134	muscle system process	GO:0003012	muscle system process	0.04752494
GO:0031663	-0.36281071	-0.251322429	lipopolysaccharide-mediated signaling pathway	GO:0031663	lipopolysaccharide-mediated signaling pathway	0.047906667
GO:1905820	0.399477663	-0.227560253	positive regulation of chromosome separation	GO:1905820	positive regulation of chromosome separation	0.048661102
GO:0032268	0.164099242	0.231495677	regulation of cellular protein metabolic process	GO:0051247	positive regulation of protein metabolic process	0.048661102
GO:1901214	0.086197652	0.067118936	regulation of neuron death	GO:1901214	regulation of neuron death	0.04959749
GO:0030154	0.040826188	0.080586462	cell differentiation	GO:0030154	cell differentiation	0.049770739
GO:0051247	0.152911804	0.244575628	positive regulation of protein metabolic process	GO:0051247	positive regulation of protein metabolic process	0.049770739
