## Supplementary material for "A distinctive evolution of alveolar T cell responses is associated with clinical outcomes in unvaccinated patients with SARS-CoV-2 pneumonia": Supplemental_file_8.csv

RRVGO_parentterm_cd8tcells_cluster2
	PCo1	PCo2	term	parent	parentTerm	score
GO:0043604	-0.344577465	-0.209174909	amide biosynthetic process	GO:0043603	cellular amide metabolic process	2.59E-26
GO:0006518	-0.334659209	-0.194025846	peptide metabolic process	GO:0043603	cellular amide metabolic process	2.08E-25
GO:0043603	-0.306251303	-0.186806999	cellular amide metabolic process	GO:0043603	cellular amide metabolic process	9.10E-21
GO:1901566	-0.36474713	-0.181100789	organonitrogen compound biosynthetic process	GO:0044271	cellular nitrogen compound biosynthetic process	2.41E-13
GO:0022613	0.553021736	-0.131749212	ribonucleoprotein complex biogenesis	GO:0000027	ribosomal large subunit assembly	1.52E-10
GO:0010467	-0.309081435	-0.203388106	gene expression	GO:0043170	macromolecule metabolic process	2.08E-10
GO:0022618	0.575603332	-0.139220589	ribonucleoprotein complex assembly	GO:0000348	mRNA branch site recognition	3.08E-08
GO:0071826	0.439942534	-0.0822977	ribonucleoprotein complex subunit organization	GO:0000348	mRNA branch site recognition	6.83E-08
GO:0042254	0.556237843	-0.132136708	ribosome biogenesis	GO:0000027	ribosomal large subunit assembly	3.51E-07
GO:0006396	-0.298990434	-0.261506343	RNA processing	GO:0034641	cellular nitrogen compound metabolic process	6.61E-07
GO:0042255	0.547333045	-0.124561672	ribosome assembly	GO:0000027	ribosomal large subunit assembly	2.09E-06
GO:0042274	0.545516326	-0.125477394	ribosomal small subunit biogenesis	GO:0000027	ribosomal large subunit assembly	3.95E-06
GO:0042273	0.543991546	-0.124450275	ribosomal large subunit biogenesis	GO:0000027	ribosomal large subunit assembly	1.02E-05
GO:0006364	0.228121704	-0.376863348	rRNA processing	GO:0016072	rRNA metabolic process	0.000215535
GO:0016072	-0.249242534	-0.183889212	rRNA metabolic process	GO:0016072	rRNA metabolic process	0.000377186
GO:0000028	0.571135691	-0.132084012	ribosomal small subunit assembly	GO:0000027	ribosomal large subunit assembly	0.000377186
GO:0034645	-0.354882494	-0.17913092	cellular macromolecule biosynthetic process	GO:0044271	cellular nitrogen compound biosynthetic process	0.000397261
GO:0009059	-0.35601847	-0.188114685	macromolecule biosynthetic process	GO:0044271	cellular nitrogen compound biosynthetic process	0.00057476
GO:1904667	-0.277192236	-0.03078536	negative regulation of ubiquitin protein ligase activity	GO:1904666	regulation of ubiquitin protein ligase activity	0.000657949
GO:0000027	0.574101562	-0.133786043	ribosomal large subunit assembly	GO:0000027	ribosomal large subunit assembly	0.00100583
GO:0034641	-0.338281772	-0.223098939	cellular nitrogen compound metabolic process	GO:0034641	cellular nitrogen compound metabolic process	0.002531681
GO:0000353	0.269968751	-0.330823416	formation of quadruple SL/U4/U5/U6 snRNP	GO:0045291	mRNA trans splicing, SL addition	0.002813929
GO:0000365	-0.195430289	-0.191939998	mRNA trans splicing, via spliceosome	GO:0045291	mRNA trans splicing, SL addition	0.002813929
GO:0045291	-0.195430289	-0.191939998	mRNA trans splicing, SL addition	GO:0045291	mRNA trans splicing, SL addition	0.002813929
GO:0044271	-0.366719158	-0.236446769	cellular nitrogen compound biosynthetic process	GO:0044271	cellular nitrogen compound biosynthetic process	0.003150127
GO:0061844	-0.009304011	0.602507367	antimicrobial humoral immune response mediated by antimicrobial peptide	GO:0019730	antimicrobial humoral response	0.003150127
GO:1901798	-0.027179952	0.287872924	positive regulation of signal transduction by p53 class mediator	GO:1902255	positive regulation of intrinsic apoptotic signaling pathway by p53 class mediator	0.003725296
GO:0042110	-0.005082347	0.558117885	T cell activation	GO:0046649	lymphocyte activation	0.004789667
GO:1902255	-0.025580543	0.280868318	positive regulation of intrinsic apoptotic signaling pathway by p53 class mediator	GO:1902255	positive regulation of intrinsic apoptotic signaling pathway by p53 class mediator	0.004789667
GO:0031397	-0.294388944	-0.071281097	negative regulation of protein ubiquitination	GO:1903321	negative regulation of protein modification by small protein conjugation or removal	0.004789667
GO:0030595	-0.007430337	0.603077774	leukocyte chemotaxis	GO:0060326	cell chemotaxis	0.013905484
GO:1903321	-0.296737693	-0.073532713	negative regulation of protein modification by small protein conjugation or removal	GO:1903321	negative regulation of protein modification by small protein conjugation or removal	0.013919969
GO:0051444	-0.283530794	-0.036347905	negative regulation of ubiquitin-protein transferase activity	GO:1904666	regulation of ubiquitin protein ligase activity	0.01741697
GO:0030217	-0.004895645	0.567626529	T cell differentiation	GO:0046649	lymphocyte activation	0.019017794
GO:0060326	-0.005955591	0.400274813	cell chemotaxis	GO:0060326	cell chemotaxis	0.019706057
GO:0043170	-0.332064837	-0.179510045	macromolecule metabolic process	GO:0043170	macromolecule metabolic process	0.028338861
GO:0000348	0.278490139	-0.306540142	mRNA branch site recognition	GO:0000348	mRNA branch site recognition	0.037670081
GO:0019730	-0.009442198	0.613594326	antimicrobial humoral response	GO:0019730	antimicrobial humoral response	0.038550976
GO:1904666	-0.079886795	0.144654671	regulation of ubiquitin protein ligase activity	GO:1904666	regulation of ubiquitin protein ligase activity	0.038550976
GO:1903131	-0.005008516	0.53971887	mononuclear cell differentiation	GO:0046649	lymphocyte activation	0.038550976
GO:0046649	-0.005471787	0.563697664	lymphocyte activation	GO:0046649	lymphocyte activation	0.038550976
